# Sex Dimorphism in Expression of Immune Response Genes in Drosophila

**DOI:** 10.1101/2024.07.27.605461

**Authors:** MD Mursalin Khan, Rita M. Graze

## Abstract

Sex dimorphism in immunity is commonly observed in a wide variety of taxa and is thought to arise from fundamental life history differences between females and males. In *Drosophila melanogaster*, infection with different pathogens typically results in different modes of immune sex dimorphism, with male-or female-bias, likely due to specific disease-causing mechanisms of pathogens and host-pathogen interactions. Studies showed that some pathways, such as IMD and Toll, can explain these sex-dimorphic immune responses in Drosophila. However, it is unclear if sex differences in the immune response observed in *D. melanogaster* are conserved, even in closely related species. One window into identifying conserved and evolving sex differences in the immune response is to examine the sex-differential expression of immunity-related genes. Here, we aim to understand whether two closely related species, *D. melanogaster* and *D. simulans*, show conserved sex dimorphism in innate immunity, focusing on associated changes in gene expression in response to infection with a gram-negative bacterium, *Providencia rettgeri*. Survival, bacterial load, and bacterial load upon death (BLUD) were investigated to assess overall sex differences. *D. melanogaster* females and males differed significantly in survival, whereas *D. simulans* did not. Enrichment analyses revealed that both sexes and species upregulate genes involved in similar immune-related biological processes, but downregulated groups differed. We identified conserved sex differential gene expression of genes in the bacterial infection response pathways IMD, Toll, Jak/STAT, their regulators, and other immune-related gene classes (e.g., BOMs), as well as sex and species differences. In *D. melanogaster,* the effector antimicrobial peptides (AMPs) regulated by IMD were more highly upregulated relative to *D. simulans* in both sexes. Moreover, *D. melanogaster* females uniquely initiated high levels of gene expression that were involved in negative feedback mechanisms that controlled the overstimulation of IMD. Genes in the Toll pathway were also sex-differentially expressed with a higher level of upregulation in *D. melanogaster*. Remarkably, comparing expression across species, we find that *D. simulans* likely employs both the conventional peptidoglycan recognition-driven PRR-SPE-Spz pathway and the microbial protease recognition-based Psh-dependent activation of Toll; in contrast, *D. melanogaster* appears to solely rely on the PRR-SPE-Spz pathway in this context. In summary, our findings indicate that sex differences are conserved in both species for the majority of upregulated genes, while downregulation patterns and specific gene subsets show notable differences between sexes or species.
