## Supplementary material for "Sex Dimorphism in Expression of Immune Response Genes in Drosophila": File S1

### Sheet: Readme
The table is generated from the raw read using mapper (STAR) stat. For detail: Dobin et al., 2013; doi: 10.1093/bioinformatics/bts635
Short Form	Description
dmel	Drosophila melanogaster
dsim	Drosophila simulans
f	female
m	male
r	Replicate
Treat	Treatment of Providencia rettgeri
PRET/pret	Treatment of Providencia rettgeri
PBS/pbs	Wound Control with phosphate buffered saline
%	Percentage

### Sheet: Sample and Mapping
Samples_ID	Sample_Description	Raw Read Counts	Uniquely mapped reads number	Uniquely mapped reads %
dmel_f_pbs_r2	Rep2 D. melanogaster Female PBS Treat	6239431	4716406	0.7559
dmel_f_pbs_r3	Rep3 D. melanogaster Female PBS Treat	6763010	5067948	0.7494
dmel_f_pbs_r4	Rep4 D. melanogaster Female PBS Treat	7459632	5621174	0.7535
dmel_f_pbs_r5	Rep5 D. melanogaster Female PBS Treat	6113503	4574701	0.7483
dmel_f_pret_r2	Rep2 D. melanogaster Female PRET treat	6804979	5274023	0.775
dmel_f_pret_r3	Rep3 D. melanogaster Female PRET treat	6843976	5290097	0.773
dmel_f_pret_r4	Rep4 D. melanogaster Female PRET treat	7507596	5889636	0.7845
dmel_f_pret_r5	Rep5 D. melanogaster Female PRET treat	7899518	6230640	0.7887
dmel_m_pbs_r2	Rep2 D. melanogaster Male PBS Treat	6190259	4421698	0.7143
dmel_m_pbs_r3	Rep3 D. melanogaster Male PBS Treat	6285094	4475401	0.7121
dmel_m_pbs_r4	Rep4 D. melanogaster Male PBS Treat	5822306	4114948	0.7068
dmel_m_pbs_r5	Rep5 D. melanogaster Male PBS Treat	6697809	4679549	0.6987
dmel_m_pret_r2	Rep2 D. melanogaster Male PRET treat	7783885	5677784	0.7294
dmel_m_pret_r3	Rep3 D. melanogaster Male PRET treat	7903449	5800574	0.7339
dmel_m_pret_r4	Rep4 D. melanogaster Male PRET treat	7623396	5596135	0.7341
dmel_m_pret_r5	Rep5 D. melanogaster Male PRET treat	7995149	6069550	0.7592
dsim_f_pbs_r2	Rep2 D. simulans Female PBS Treat	5730990	4299737	0.7503
dsim_f_pbs_r3	Rep3 D. simulans Female PBS Treat	7198537	5447671	0.7568
dsim_f_pbs_r4	Rep4 D. simulans Female PBS Treat	6483513	4900515	0.7558
dsim_f_pbs_r5	Rep5 D. simulans Female PBS Treat	7824267	6141781	0.785
dsim_f_pret_r2	Rep2 D. simulans Female PRET treat	6316284	4955579	0.7846
dsim_f_pret_r3	Rep3 D. simulans Female PRET treat	6347337	4961800	0.7817
dsim_f_pret_r4	Rep4 D. simulans Female PRET treat	6705206	5111629	0.7623
dsim_f_pret_r5	Rep5 D. simulans Female PRET treat	7012081	5559591	0.7929
dsim_m_pbs_r2	Rep2 D. simulans Male PBS Treat	8307767	6183522	0.7443
dsim_m_pbs_r3	Rep3 D. simulans Male PBS Treat	7504594	5686859	0.7578
dsim_m_pbs_r4	Rep4 D. simulans Male PBS Treat	8136482	6304571	0.7749
dsim_m_pbs_r5	Rep5 D. simulans Male PBS Treat	7337562	5752938	0.784
dsim_m_pret_r2	Rep2 D. simulans Male PRET treat	7681037	5916159	0.7702
dsim_m_pret_r3	Rep3 D. simulans Male PRET treat	6597274	5042004	0.7643
dsim_m_pret_r4	Rep4 D. simulans Male PRET treat	8396750	6427574	0.7655
dsim_m_pret_r5	Rep5 D. simulans Male PRET treat	7105412	5396494	0.7595
