## Supplementary material for "Sex Dimorphism in Expression of Immune Response Genes in Drosophila": File S8

### Sheet: Readme
The files represented the count of the significant genes. The normalized two species gene count files were used for the generation of the data.
Short Form	Description
Mel_F	D. melanogaster Female
Sim_F	D. simulans Female
Mel_M	D. melanogaster Male
Sim_M	D. simulans Male
Mel_F_VS_Sim_F	Interaction of treatment by species in Female (mel_f_pret-mel_f_pbs)-(sim_f_pret – sim_f_pbs)
Mel_M_VS_Sim_M	Interaction of treatment by species in Male (mel_m_pret-mel_m_pbs)-(sim_m_pret – sim_m_pbs)
Mel_F_M_VS_Sim_F_M	Interaction of treatment by species by sex (mel_f_pret-mel_f_pbs)-(mel_m_pret-mel_m_pbs)=(sim_f_pret – sim_f_pbs)-(sim_m_pret – sim_m_pbs)
Stress	Stress Response Gene List from Flybase
Immune	Immune Response Gene List from Flybase
FDR	False Discovery Rate (FDR)

### Sheet: Mel_VS_Sim_Counts
Groups	Count	Gene_List_Name	FDR	Unique	Common
Mel_F_VS_Sim_F	569	Total	0.05	410	159
Mel_M_VS_Sim_M	477	Total	0.05	318	159
Mel_F_M_VS_Sim_F_M	186	Total	0.05
Mel_F_VS_Sim_F	61	Stress	0.05
Mel_M_VS_Sim_M	47	Stress	0.05
Mel_F_M_VS_Sim_F_M	16	Stress	0.05
Mel_F_VS_Sim_F	62	Immune	0.05
Mel_M_VS_Sim_M	71	Immune	0.05
Mel_F_M_VS_Sim_F_M	23	Immune	0.05
