## Supplementary material for "Sex Dimorphism in Expression of Immune Response Genes in Drosophila": File S10

### Sheet: Readme
The files represented the wikipathways WP3830 genes along with statistics. The normalized single species gene count files were used for the generation of the data.
Short Form	Description
FBgnID_dmel	Flybase D. melanogaster Gene ID
Symbol	Flybase D. melanogaster Gene Symbol
Mel_F	D. melanogaster Female log2FC compared to control upon P. rettgeri infection
P.value.adj.Mel_F	FDR of D.melanogaster Female log2FC compared to control upon P. rettgeri infection
Sim_F	D. simulans Female log2FC compared to control upon P. rettgeri infection
P.value.adj.Sim_F	FDR of D.simulans Female log2FC compared to control upon P. rettgeri infection
Coef.condBTWsex_Mel	Interaction of treatment by sex with (mel_f_pret-mel_f_pbs)-(mel_m_pret – mel_m_pbs)
P.value.adj.condBTWsex_Mel	FDR of Interaction of treatment by sex with (mel_f_pret-mel_f_pbs)-(mel_m_pret – mel_m_pbs)
Mel_M	D. melanogaster Male log2FC compared to control upon P. rettgeri infection
P.value.adj.Mel_M	FDR of D.melanogaster Male log2FC compared to control upon P. rettgeri infection
Sim_M	D. simulans Male log2FC compared to control upon P. rettgeri infection
P.value.adj.Sim_M	FDR of D.simulans Male log2FC compared to control upon P. rettgeri infection
Coef.condBTWsex_Sim	Interaction of treatment by sex with (sim_f_pret-sim_f_pbs)-(sim_m_pret – sim_m_pbs)
P.value.adj.condBTWsex_Sim	FDR of Interaction of treatment by sex with (sim_f_pret-sim_f_pbs)-(sim_m_pret – sim_m_pbs)
Coef.condBTWspecies_F	Interaction of treatment by species in Female (mel_f_pret-mel_f_pbs)-(sim_f_pret – sim_f_pbs)
P.value.adj.condBTWspecies_F	FDR of Interaction of treatment by species in Female (mel_f_pret-mel_f_pbs)-(sim_f_pret – sim_f_pbs)
Coef.condBTWspecies_M	Interaction of treatment by species in Male (mel_m_pret-mel_m_pbs)-(sim_m_pret – sim_m_pbs)
P.value.adj.condBTWspecies_M	FDR of Interaction of treatment by species in Male (mel_m_pret-mel_m_pbs)-(sim_m_pret – sim_m_pbs)
Coef.sexBTWspecies	Interaction of treatment by species by sex (mel_f_pret-mel_f_pbs)-(mel_m_pret-mel_m_pbs)=(sim_f_pret – sim_f_pbs)-(sim_m_pret – sim_m_pbs)
P.value.adj.sexBTWspecies	FDR of Interaction of treatment by species by sex (mel_f_pret-mel_f_pbs)-(mel_m_pret-mel_m_pbs)=(sim_f_pret – sim_f_pbs)-(sim_m_pret – sim_m_pbs)
WP3830	Toll, IMD, JAK/STAT pathways for immune response to pathogens (WP3830): https://www.wikipathways.org/pathways/WP3830.html

### Sheet: Modified_WP3830
FBgnID_dmel	Symbol
FBgn0016917	STAT
FBgn0043841	vir-1
FBgn0030904	upd2
FBgn0035601	Uev1a
FBgn0265464	TRAF2
FBgn0026323	Tak1
FBgn0086358	Tab2
FBgn0261526	spz2
FBgn0003495	spz
FBgn0030051	spirit
FBgn0052382	sphinx2
FBgn0052383	sphinx1
FBgn0030774	spheroide
FBgn0039102	SPE
FBgn0030869	Socs
FBgn0014018	Relish
FBgn0030926	psh
FBgn0003882	Protein Tube
FBgn0262473	Protein Toll
FBgn0025574	Protein pellino
FBgn0034647	pirk
FBgn0003612	PIAS
FBgn0035806	PGRP-SD
FBgn0043576	PGRP-SC
FBgn0030310	PGRP-SA
FBgn0035977	PGRP-LF
FBgn0030695	PGRP-LE
FBgn0035976	PGRP-LC
FBgn0037906	PGRP-LB
FBgn0010441	Pelle
FBgn0002930	nec
FBgn0033402	Myd88
FBgn0262881	Mtkl
FBgn0014865	Mtk
FBgn0000229	JNK
FBgn0004864	JAK
FBgn0013983	imd
FBgn0024222	IkkB
FBgn0015247	IAP2
FBgn0039494	grass
FBgn0040321	GNBP3
FBgn0040322	GNBP2
FBgn0040323	GNBP1
FBgn0038928	Fadd
FBgn0011217	Effete
FBgn0067905	Dso2
FBgn0040653	Dso1
FBgn0052268	Drsl6
FBgn0035434	Drsl5
FBgn0052282	Drsl4
FBgn0052283	Drsl3
FBgn0052279	Drsl2
FBgn0052274	Drsl1
FBgn0283461	Drs
FBgn0010388	Dro
FBgn0020381	Dredd
FBgn0034407	DptB
FBgn0004240	DptA
FBgn0260632	Dorsal
FBgn0043903	dome
FBgn0011274	Dif
FBgn0010385	Def
FBgn0000279	CecC
FBgn0000278	CecB
FBgn0000277	CecA2
FBgn0000276	CecA1
FBgn0000250	Cactus
FBgn0000173	Bendless
FBgn0038530	AttD
FBgn0041579	AttC
FBgn0041581	AttB
FBgn0012042	AttA
FBgn0028396	TotA
FBgn0038838	TotB
FBgn0044812	TotC
FBgn0031701	TotM
FBgn0044810	TotX

### Sheet: Individual_Species_Analysis
FBgnID_dmel	Symbol	Mel_F	P.value.adj.Mel_F	Sim_F	P.value.adj.Sim_F	Coef.condBTWsex_Mel	P.value.adj.condBTWsex_Mel	Mel_M	P.value.adj.Mel_M	Sim_M	P.value.adj.Sim_M	Coef.condBTWsex_Sim	P.value.adj.condBTWsex_Sim
FBgn0016917	STAT	-0.148726	0.165288	-0.230821	0.00978474	0.347455	0.0306222	-0.496181	0.000170641	-0.197977	0.0831607	-0.0328434	0.885499
FBgn0043841	vir-1	0.0611969	0.57782	0.421684	5.67e-07	0.339717	0.00349115	-0.27852	0.00018031	-0.00128365	0.988235	0.422968	2.51e-05
FBgn0035601	Uev1a	-0.0820966	0.35767	0.000629578	0.995205	0.273133	0.0518606	-0.355229	0.00228857	-0.306824	0.00145302	0.307453	0.0110838
FBgn0265464	TRAF2	0.136912	0.304886	-0.293247	0.0516287	-0.025741	0.935343	0.162653	0.480618	-0.591363	0.0086934	0.298116	0.312199
FBgn0026323	Tak1	-0.0583876	0.733728	-0.105552	0.497306	-0.10203	0.706138	0.0436422	0.838244	0.230054	0.19962	-0.335606	0.132048
FBgn0086358	Tab2	-0.0845036	0.595904	0.0821165	0.480387	0.0239388	0.933225	-0.108442	0.590126	0.0854465	0.591628	-0.00333	0.988732
FBgn0003495	spz	0.181319	0.0403185	0.424331	2.02e-05	-0.995673	1.34e-07	1.17699	2.22e-10	1.02785	7.89e-10	-0.603515	0.00010067
FBgn0030051	spirit	3.8138	1.03e-09	1.6739	1.71e-05	2.07803	7.78e-05	1.73577	1.57e-07	0.644829	0.0200049	1.02907	0.0208978
FBgn0052382	sphinx2	-0.184656	0.833548	0.0229815	0.987777	-0.0209419	0.982942	-0.163714	0.385189	-0.328755	0.0773782	0.351736	0.72764
FBgn0052383	sphinx1	-0.184656	0.820972	0.0229815	0.987777	0.0077278	0.993567	-0.192384	0.596387	-0.328755	0.0773782	0.351736	0.72764
FBgn0030774	spheroide	0.263624	0.247073	NA	NA	0.266355	0.358726	-0.00273094	0.990033	NA	NA	NA	NA
FBgn0039102	SPE	0.91038	0.000538105	-1.3085	3.25e-07	0.258792	0.445212	0.651588	0.000152698	-0.441528	0.0053104	-0.866974	0.00117356
FBgn0030869	Socs	-0.0382604	0.754312	-0.146695	0.112216	0.146666	0.333196	-0.184926	0.0825097	-0.275185	0.0105781	0.12849	0.41872
FBgn0014018	Relish	1.54981	7.09e-10	2.02128	4.71e-13	-0.613478	0.00509181	2.16329	3.9e-13	1.84458	1.01e-12	0.176701	0.447011
FBgn0030926	psh	-0.819621	0.00713273	3.55122	2.73e-13	-0.371028	0.329684	-0.448593	0.0096385	2.05824	3.54e-11	1.49298	2e-05
FBgn0003882	Protein Tube	-0.172588	0.168947	0.302976	0.0969222	0.104553	0.78626	-0.277141	0.305066	0.0828479	0.856719	0.220128	0.615073
FBgn0262473	Protein Toll	0.0486599	0.705279	-0.0165262	0.946242	-0.172897	0.611415	0.221557	0.45449	0.0500654	0.906721	-0.0665916	0.882378
FBgn0025574	Protein pellino	-0.0080988	0.961475	0.251095	0.0175597	-0.252992	0.264783	0.244894	0.177414	-0.0120169	0.974204	0.263112	0.158107
FBgn0034647	pirk	3.30343	6.98e-07	3.01497	4.2e-08	0.761871	0.249626	2.54156	1.13e-08	2.56567	8.95e-10	0.449305	0.438774
FBgn0003612	PIAS	0.00534098	0.969984	0.114926	0.274244	0.0408943	0.875794	-0.0355533	0.875476	-0.403104	0.0324921	0.51803	0.014573
FBgn0035806	PGRP-SD	3.82806	2.87e-13	0.770836	2.11e-06	1.04677	0.000423987	2.78128	1.47e-15	0.396484	0.000283441	0.374352	0.0306792
FBgn0043576	PGRP-SC	-0.295179	0.764517	-2.48745	0.000155825	0.934557	0.387163	-1.22974	0.0596475	-0.571518	0.686933	-1.91593	0.140245
FBgn0030310	PGRP-SA	2.1024	7.92e-11	2.03497	1.5e-13	0.376228	0.124962	1.72618	1.32e-11	0.829761	5.46e-09	1.20521	6.2e-08
FBgn0035977	PGRP-LF	2.61689	2e-10	3.08775	5.02e-10	0.347204	0.280808	2.26969	9.62e-13	1.34743	6e-08	1.74032	3.62e-05
FBgn0030695	PGRP-LE	-0.00897274	0.945009	-0.191255	0.155076	-0.0759805	0.729153	0.0670077	0.704571	-0.11632	0.563226	-0.0749342	0.800446
FBgn0035976	PGRP-LC	2.11532	2.95e-11	2.12759	2.46e-12	0.478676	0.0256851	1.63664	6.55e-13	1.31111	1.39e-10	0.816482	0.000294746
FBgn0037906	PGRP-LB	4.09671	1.9e-09	1.68729	5.07e-07	1.12678	0.0255944	2.96993	2.05e-12	1.77168	5.36e-10	-0.0843877	0.871008
FBgn0010441	Pelle	0.0891793	0.645904	0.0895733	0.669559	-0.24611	0.434181	0.335289	0.159325	-0.105259	0.77604	0.194833	0.620506
FBgn0002930	nec	-0.0285724	0.923743	-0.116171	0.294287	0.446535	0.0943005	-0.475107	0.00113847	-0.303125	0.000720861	0.186953	0.182492
FBgn0033402	Myd88	0.0732709	0.518208	-0.239871	0.034326	0.148378	0.3293	-0.075107	0.523563	-0.113295	0.385134	-0.126576	0.506815
FBgn0262881	Mtkl	5.08908	6.89e-12	NA	NA	1.59297	0.00135621	3.49611	3.5e-12	NA	NA	NA	NA
FBgn0014865	Mtk	2.76255	8.32e-11	2.16423	1.08e-10	0.409961	0.224786	2.35259	1.45e-11	1.02581	1.82e-06	1.13842	0.000142681
FBgn0000229	JNK	0.0991376	0.585498	-0.211914	0.235983	0.317578	0.124091	-0.218441	0.111502	-0.179935	0.288826	-0.0319783	0.941437
FBgn0004864	JAK	0.146973	0.336696	-0.125875	0.441566	0.0390935	0.915063	0.10788	0.729629	-0.170468	0.457811	0.044593	0.916006
FBgn0013983	imd	0.455251	0.00485775	0.12163	0.607881	0.166066	0.489082	0.289185	0.0284319	-0.108996	0.688559	0.230626	0.484816
FBgn0024222	IkkB	-0.0370893	0.85559	0.0999196	0.549756	-0.201065	0.600588	0.163976	0.629056	0.0664244	0.846366	0.0334952	0.950282
FBgn0015247	IAP2	0.303868	0.0119837	0.227832	0.0789418	-0.615729	0.000475969	0.919597	1.61e-08	0.194584	0.203115	0.0332478	0.922145
FBgn0039494	grass	0.591752	0.107835	0.0978323	0.735497	0.0377122	0.945549	0.55404	0.00261359	0.0604927	0.779995	0.0373396	0.941491
FBgn0040321	GNBP3	-0.603808	0.026847	-1.49147	7.11e-09	0.00941435	0.983001	-0.613223	0.000131133	-1.12028	8.89e-09	-0.371192	0.124663
FBgn0040322	GNBP2	0.364044	0.286944	-0.101611	0.692014	0.403913	0.314434	-0.0398686	0.871449	-0.126766	0.45178	0.0251552	0.963831
FBgn0040323	GNBP1	-0.0729517	0.860934	-0.319154	0.183886	0.0370587	0.94981	-0.11001	0.779035	-0.66549	0.00229093	0.346336	0.312645
FBgn0038928	Fadd	0.14561	0.431139	-0.00440864	0.988304	-0.00111209	0.998636	0.146722	0.765459	0.370809	0.127678	-0.375218	0.265407
FBgn0011217	Effete	-0.202891	0.00471714	-0.0968152	0.0466851	0.122253	0.317723	-0.325144	0.000405988	-0.139741	0.00743826	0.0429257	0.629833
FBgn0067905	Dso2	0.269287	0.256924	NA	NA	0.974551	0.000936172	-0.705264	0.000188491	NA	NA	NA	NA
FBgn0040653	Dso1	-0.127551	0.560782	NA	NA	0.72802	0.00247604	-0.855571	1.78e-06	NA	NA	NA	NA
FBgn0035434	Drsl5	-0.363333	0.0323977	-0.741751	3.94e-05	-0.280908	0.186536	-0.0824245	0.537038	-0.141702	0.271692	-0.600049	0.00354782
FBgn0052282	Drsl4	-0.766464	0.000225893	-1.55871	8.17e-11	-0.328315	0.192075	-0.438149	0.00243074	-0.803838	1.56e-07	-0.754871	0.000232431
FBgn0052283	Drsl3	0.393149	0.769478	-1.47223	0.132619	0.873903	0.567068	-0.480754	0.637876	0.4937	0.520764	-1.96593	0.0935569
FBgn0052279	Drsl2	0.560061	0.576388	-0.741751	3.94e-05	1.38303	0.247408	-0.822969	0.316482	-0.141702	0.271692	-0.600049	0.00354782
FBgn0283461	Drs	2.88086	9.43e-14	2.1746	3.49e-08	0.993908	5.04e-05	1.88695	1.23e-12	1.22661	3.07e-05	0.947989	0.0182851
FBgn0010388	Dro	2.89061	4.62e-11	3.02696	4.29e-14	0.252501	0.503513	2.63811	2.85e-12	1.90278	7.77e-12	1.12418	4.12e-05
FBgn0020381	Dredd	-0.245479	0.260934	-0.0614026	0.816484	0.00544341	0.989352	-0.250923	0.245563	-0.424986	0.107279	0.363583	0.290691
FBgn0034407	DptB	3.51395	1.46e-11	3.13455	9.02e-14	0.735374	0.0445925	2.77858	7.15e-12	1.94708	2.4e-11	1.18747	5.85e-05
FBgn0004240	DptA	3.66949	1.29e-12	NA	NA	0.281152	0.46143	3.38834	7.86e-14	NA	NA	NA	NA
FBgn0260632	Dorsal	0.0947705	0.448793	0.136533	0.171059	0.074079	0.760679	0.0206916	0.912347	0.256965	0.0406653	-0.120432	0.51679
FBgn0043903	dome	0.208718	0.159849	0.128582	0.279015	-0.138831	0.694795	0.347548	0.145874	0.0866174	0.614632	0.0419643	0.880267
FBgn0011274	Dif	-0.036973	0.896882	-0.379174	0.156223	0.101468	0.768494	-0.138441	0.304725	-0.182673	0.367791	-0.196501	0.617038
FBgn0010385	Def	7.76139	6.52e-11	5.75453	7.26e-14	3.11409	0.000126303	4.6473	3.32e-14	4.54217	5.93e-13	1.21237	0.0158187
FBgn0000279	CecC	6.22738	6.52e-08	3.64074	1.35e-14	1.87978	0.0532858	4.34759	3.86e-10	2.59759	3.58e-13	1.04314	0.000423377
FBgn0000278	CecB	6.93511	4.65e-08	5.33017	2.06e-12	2.78148	0.0103896	4.15363	2.07e-08	3.49601	9.09e-13	1.83416	0.000410046
FBgn0000277	CecA2	6.08812	2.27e-08	3.64074	1.35e-14	1.62534	0.0696434	4.46278	7.66e-11	2.59759	3.58e-13	1.04314	0.000423377
FBgn0000276	CecA1	6.58286	9.4e-09	3.64074	1.35e-14	2.25157	0.0111485	4.33129	1.84e-11	2.59759	3.58e-13	1.04314	0.000423377
FBgn0000250	Cactus	0.0876149	0.361895	0.118438	0.342207	0.0329233	0.851363	0.0546915	0.676005	0.289228	0.0285355	-0.17079	0.379023
FBgn0000173	Bendless	-0.326488	1.82e-05	-0.280217	0.00356603	0.075922	0.542689	-0.40241	1.36e-05	-0.461323	3.8e-05	0.181106	0.22089
FBgn0038530	AttD	10.5282	7.62e-11	7.30101	6.14e-08	2.8913	0.00722734	7.63692	9.96e-14	6.6618	9.58e-09	0.639211	0.7185
FBgn0041579	AttC	3.78338	1.33e-11	3.98336	3.5e-16	0.486257	0.24212	3.29712	1.38e-12	2.35593	9.02e-14	1.62743	1.28e-07
FBgn0041581	AttB	4.9764	1.65e-10	2.98536	5.14e-13	1.33852	0.0187079	3.63787	2.62e-11	2.27905	4.15e-12	0.706318	0.0140745
FBgn0012042	AttA	4.40483	7.44e-11	2.98536	5.14e-13	1.10684	0.0235148	3.29799	1.98e-11	2.27905	4.15e-12	0.706318	0.0140745
FBgn0028396	TotA	0.501478	0.456283	-0.526503	0.305983	-1.73356	0.0231723	2.23504	3.67e-05	0.152297	0.864858	-0.6788	0.425167
FBgn0038838	TotB	-0.580897	0.519721	-0.526503	0.305983	-0.0884139	0.947979	-0.492483	0.492395	0.152297	0.864858	-0.6788	0.425167
FBgn0044812	TotC	-0.172564	0.86062	-1.01047	0.154446	-2.39862	0.0142426	2.22605	0.000657593	0.181537	0.892703	-1.19201	0.311107
FBgn0031701	TotM	1.41008	0.128116	-1.46012	0.0106765	-2.40662	0.0594129	3.8167	8.53e-05	-0.190864	0.864246	-1.26926	0.191523
FBgn0044810	TotX	-0.315502	0.722221	-2.17938	0.000175789	-1.51578	0.0526265	1.20028	0.00271513	-0.442284	0.545005	-1.73709	0.0344405
FBgn0030904	upd2	NA	NA	2.87833	7.71e-05	NA	NA	NA	NA	1.27037	0.0647425	1.60796	0.10017

### Sheet: Two_Species_Analysis_Mel_VS_Sim
FBgnID_dmel	Symbol	Coef.condBTWspecies_F	P.value.adj.condBTWspecies_F	Coef.condBTWspecies_M	P.value.adj.condBTWspecies_M	Coef.sexBTWspecies	P.value.adj.sexBTWspecies
FBgn0016917	STAT	0.0495858	0.913552	-0.256065	0.303349	0.30565	0.352574
FBgn0043841	vir-1	-0.392924	0.00328007	-0.234041	0.031641	-0.158883	0.544292
FBgn0030904	upd2	-1.70848	0.336187	0.201338	0.956821	-1.90982	0.489632
FBgn0035601	Uev1a	-0.114077	0.524676	-0.00345593	0.991905	-0.110621	0.787343
FBgn0265464	TRAF2	0.39926	0.119851	0.80104	0.03224	-0.40178	0.533984
FBgn0026323	Tak1	0.0162018	0.971888	-0.142715	0.805816	0.158917	0.841526
FBgn0086358	Tab2	-0.200227	0.497565	-0.152198	0.77303	-0.0480281	0.959788
FBgn0003495	spz	-0.274558	0.0837821	0.194565	0.481863	-0.469123	0.069842
FBgn0030051	spirit	2.1111	0.00136365	1.1401	0.01711	0.971001	0.376698
FBgn0052382	sphinx2	-0.239433	0.948403	0.489566	0.319335	-0.728999	0.756719
FBgn0039102	SPE	2.18775	9.56e-07	1.13111	0.000127981	1.05664	0.0635164
FBgn0030869	Socs	0.0758328	0.800658	0.135885	0.640406	-0.0600517	0.937058
FBgn0014018	Relish	-0.505028	0.0994344	0.362041	0.244032	-0.867069	0.0243332
FBgn0003882	Protein Tube	-0.506245	0.0520507	-0.308385	0.707823	-0.19786	0.880156
FBgn0262473	Protein Toll	0.0325829	0.951962	0.214478	0.839135	-0.181895	0.892563
FBgn0025574	Protein pellino	-0.290455	0.216019	0.299333	0.447463	-0.589787	0.126108
FBgn0034647	pirk	0.250018	0.934415	0.0138146	0.990651	0.236203	0.948
FBgn0003612	PIAS	-0.141003	0.573253	0.412595	0.296511	-0.553598	0.177646
FBgn0035806	PGRP-SD	3.02724	1.15e-11	2.42737	5.33e-15	0.599864	0.246724
FBgn0030310	PGRP-SA	0.0349391	0.966012	0.942416	4.26e-06	-0.907477	0.0094528
FBgn0035977	PGRP-LF	-0.502453	0.51233	0.970417	0.00115225	-1.47287	0.0151235
FBgn0030695	PGRP-LE	0.15151	0.604898	0.227348	0.549147	-0.075838	0.943496
FBgn0035976	PGRP-LC	-0.0443113	0.963026	0.368572	0.135798	-0.412884	0.465574
FBgn0037906	PGRP-LB	2.37328	0.000776368	1.23781	0.000843046	1.13547	0.261931
FBgn0010441	Pelle	-0.0300658	0.970027	0.486112	0.509021	-0.516177	0.570764
FBgn0002930	nec	0.0565725	0.948674	-0.128201	0.726112	0.184773	0.791265
FBgn0033402	Myd88	0.280788	0.159991	0.0843769	0.832212	0.196411	0.635319
FBgn0014865	Mtk	0.567891	0.343213	1.36945	0.00014904	-0.801558	0.276189
FBgn0000229	JNK	0.28024	0.457382	0.00918931	0.986259	0.271051	0.660356
FBgn0004864	JAK	0.241269	0.493783	0.325465	0.583472	-0.0841961	0.949749
FBgn0013983	imd	0.30169	0.482632	0.444844	0.194918	-0.143154	0.900493
FBgn0024222	IkkB	-0.168466	0.693272	0.137264	0.907442	-0.305729	0.737978
FBgn0015247	IAP2	0.043282	0.948255	0.767643	0.000319603	-0.724361	0.017183
FBgn0039494	grass	0.462241	0.566388	0.539133	0.0780211	-0.0768921	0.964106
FBgn0040321	GNBP3	0.855068	0.041663	0.552478	0.027098	0.30259	0.731791
FBgn0040322	GNBP2	0.436985	0.486031	0.131424	0.830105	0.305562	0.761808
FBgn0040323	GNBP1	0.215822	0.837063	0.595156	0.251972	-0.379334	0.756879
FBgn0038928	Fadd	0.11374	0.898045	-0.179204	0.90048	0.292944	0.828165
FBgn0011217	Effete	-0.1385	0.242351	-0.141912	0.332725	0.00341192	0.991386
FBgn0035434	Drsl5	0.347931	0.367872	0.105729	0.795418	0.242202	0.704882
FBgn0052282	Drsl4	0.763028	0.0159811	0.409835	0.113478	0.353193	0.556693
FBgn0052283	Drsl3	1.83094	0.445075	-0.932657	0.688976	2.76359	0.316407
FBgn0283461	Drs	0.67908	0.239734	0.69908	0.102913	-0.0199997	0.98803
FBgn0010388	Dro	-0.170032	0.876845	0.778182	0.0302444	-0.948214	0.133246
FBgn0020381	Dredd	-0.213314	0.70925	0.217658	0.774682	-0.430973	0.577755
FBgn0034407	DptB	0.346362	0.680617	0.871902	0.0223176	-0.52554	0.584554
FBgn0260632	Dorsal	-0.0740405	0.8538	-0.194741	0.588692	0.1207	0.858356
FBgn0043903	dome	0.0501277	0.946322	0.306887	0.520874	-0.256759	0.7175
FBgn0011274	Dif	0.3094	0.650177	0.086521	0.903222	0.222879	0.834439
FBgn0010385	Def	1.96729	0.180341	0.141236	0.944764	1.82606	0.296721
FBgn0000278	CecB	1.56737	0.380471	0.706766	0.530493	0.8606	0.780811
FBgn0000276	CecA1	2.87571	0.00567647	2.0509	5.25e-05	0.824813	0.692861
FBgn0000250	Cactus	-0.0626714	0.889748	-0.190299	0.538141	0.127627	0.827925
FBgn0000173	Bendless	-0.0799804	0.759709	0.102813	0.713432	-0.182794	0.560371
FBgn0038530	AttD	3.18709	0.132365	0.986698	0.672009	2.20039	0.522421
FBgn0041579	AttC	-0.230926	0.840676	0.98142	0.0161389	-1.21235	0.0871068
FBgn0012042	AttA	1.19808	0.0513749	1.07895	0.0123472	0.119129	0.953439
FBgn0028396	TotA	1.00478	0.489387	2.12245	0.0698732	-1.11767	0.658353
FBgn0044812	TotC	0.818071	0.755096	2.08712	0.233847	-1.26905	0.733827
FBgn0031701	TotM	1.35527	0.948674	3.56564	0.793207	-2.21037	0.946226
FBgn0044810	TotX	1.84719	0.171231	1.68107	0.13433	0.166125	0.969242
