## Supplementary material for "Sex Dimorphism in Expression of Immune Response Genes in Drosophila": File S14

### Sheet: Readme
The data generated from the bacterial load determination at 4 hours interval for D. melanogaster and D. simulans.
Short Form	Description
dmel	Drosophila melanogaster
dsim	Drosophila simulans
f	female
m	male
r	Replicate
Treat	Treatment
PRET/pret	Treatment of Providencia rettgeri
PBS/pbs	Wound Control with phosphate buffer saline
%	Percentage
CFU	Colony Forming Unit
CFU_VAL_ML	CFU per ML (One Fly Only)

### Sheet: Bacload
Time_Points_hrs	Species	Sex	Treatment	Rep	CFU_VAL_ML
4	dmel	Female	PBS	1	0
4	dmel	Female	PBS	2	0
4	dmel	Female	PBS	3	0
4	dmel	Female	PBS	4	0
4	dmel	Female	PBS	5	0
4	dmel	Female	PBS	6	0
4	dmel	Male	PBS	1	0
4	dmel	Male	PBS	2	0
4	dmel	Male	PBS	3	0
4	dmel	Male	PBS	4	0
4	dmel	Male	PBS	5	0
4	dmel	Male	PBS	6	0
4	dsim	Female	PBS	1	0
4	dsim	Female	PBS	2	0
4	dsim	Female	PBS	3	0
4	dsim	Female	PBS	4	0
4	dsim	Female	PBS	5	0
4	dsim	Female	PBS	6	0
4	dsim	Male	PBS	1	0
4	dsim	Male	PBS	2	0
4	dsim	Male	PBS	3	0
4	dsim	Male	PBS	4	0
4	dsim	Male	PBS	5	0
4	dsim	Male	PBS	6	0
4	dmel	Female	PRET	1	410062
4	dmel	Male	PRET	1	810000
4	dsim	Male	PRET	2	820125
4	dmel	Female	PRET	3	1.02516e+06
4	dsim	Female	PRET	1	1.02516e+06
4	dsim	Male	PRET	3	2.87044e+06
4	dsim	Female	PRET	2	3280500
4	dsim	Female	PRET	4	3.48553e+06
4	dsim	Female	PRET	3	3.89559e+06
4	dmel	Male	PRET	3	4100625
4	dsim	Male	PRET	6	4100625
4	dmel	Male	PRET	6	4.71572e+06
4	dsim	Male	PRET	5	4.71572e+06
4	dsim	Female	PRET	6	4920750
4	dmel	Female	PRET	5	5.12578e+06
4	dmel	Female	PRET	6	6.15094e+06
4	dmel	Male	PRET	5	7.17609e+06
4	dmel	Male	PRET	4	7.99622e+06
4	dmel	Female	PRET	2	9841500
4	dmel	Male	PRET	2	12301875
4	dsim	Female	PRET	5	12301875
4	dsim	Male	PRET	1	17222625
4	dsim	Male	PRET	4	17222625
4	dmel	Female	PRET	4	3.48758e+08
8	dmel	Female	PBS	1	0
8	dmel	Female	PBS	2	0
8	dmel	Female	PBS	3	0
8	dmel	Female	PBS	4	0
8	dmel	Female	PBS	5	0
8	dmel	Female	PBS	6	0
8	dmel	Male	PBS	1	0
8	dmel	Male	PBS	2	0
8	dmel	Male	PBS	3	0
8	dmel	Male	PBS	4	0
8	dmel	Male	PBS	5	0
8	dmel	Male	PBS	6	0
8	dsim	Female	PBS	1	0
8	dsim	Female	PBS	2	0
8	dsim	Female	PBS	3	0
8	dsim	Female	PBS	4	0
8	dsim	Female	PBS	5	0
8	dsim	Female	PBS	6	0
8	dsim	Male	PBS	1	0
8	dsim	Male	PBS	2	0
8	dsim	Male	PBS	3	0
8	dsim	Male	PBS	4	0
8	dsim	Male	PBS	5	0
8	dsim	Male	PBS	6	0
8	dmel	Male	PRET	1	101250
8	dsim	Male	PRET	5	911250
8	dsim	Male	PRET	6	911250
8	dsim	Male	PRET	3	1012500
8	dmel	Female	PRET	2	1.84528e+06
8	dsim	Female	PRET	3	2025000
8	dmel	Female	PRET	5	2.05031e+06
8	dmel	Female	PRET	3	2.25534e+06
8	dsim	Female	PRET	2	2430000
8	dsim	Female	PRET	6	2430000
8	dmel	Male	PRET	5	2460375
8	dmel	Male	PRET	3	2.66541e+06
8	dsim	Male	PRET	2	3847500
8	dsim	Male	PRET	1	4050000
8	dsim	Male	PRET	4	4860000
8	dsim	Female	PRET	4	5670000
8	dmel	Female	PRET	1	8.81634e+06
8	dmel	Female	PRET	6	1.18918e+07
8	dmel	Male	PRET	6	1.43522e+07
8	dsim	Female	PRET	5	24603750
8	dmel	Male	PRET	2	2.66541e+07
8	dsim	Female	PRET	1	3.07547e+07
8	dmel	Male	PRET	4	32805000
8	dmel	Female	PRET	4	3.73669e+07
12	dmel	Female	PBS	1	0
12	dmel	Female	PBS	2	0
12	dmel	Female	PBS	3	0
12	dmel	Female	PBS	4	0
12	dmel	Female	PBS	5	0
12	dmel	Female	PBS	6	0
12	dmel	Male	PBS	1	0
12	dmel	Male	PBS	2	0
12	dmel	Male	PBS	3	0
12	dmel	Male	PBS	4	0
12	dmel	Male	PBS	5	0
12	dmel	Male	PBS	6	0
12	dsim	Female	PBS	1	0
12	dsim	Female	PBS	2	0
12	dsim	Female	PBS	3	0
12	dsim	Female	PBS	4	0
12	dsim	Female	PBS	5	0
12	dsim	Female	PBS	6	0
12	dsim	Male	PBS	1	0
12	dsim	Male	PBS	2	0
12	dsim	Male	PBS	3	0
12	dsim	Male	PBS	4	0
12	dsim	Male	PBS	5	0
12	dsim	Male	PBS	6	0
12	dmel	Female	PRET	4	5.12578e+06
12	dmel	Female	PRET	1	6.15094e+06
12	dmel	Male	PRET	3	7.79119e+06
12	dsim	Female	PRET	2	8201250
12	dsim	Female	PRET	6	1.02516e+07
12	dsim	Female	PRET	5	10661625
12	dsim	Male	PRET	1	12301875
12	dsim	Male	PRET	2	1.3327e+07
12	dsim	Male	PRET	6	13942125
12	dmel	Male	PRET	2	1.43522e+07
12	dmel	Female	PRET	5	1.53773e+07
12	dmel	Male	PRET	5	1.59924e+07
12	dsim	Male	PRET	3	16402500
12	dsim	Female	PRET	4	1.84528e+07
12	dmel	Male	PRET	4	1.9478e+07
12	dmel	Male	PRET	6	2.25534e+07
12	dmel	Female	PRET	2	2.39887e+07
12	dsim	Male	PRET	4	24603750
12	dsim	Female	PRET	3	2.66541e+07
12	dmel	Male	PRET	1	32805000
12	dsim	Female	PRET	1	32805000
12	dsim	Male	PRET	5	4.71572e+07
12	dmel	Female	PRET	6	53308125
12	dmel	Female	PRET	3	164025000
16	dmel	Female	PBS	1	0
16	dmel	Female	PBS	2	0
16	dmel	Female	PBS	3	0
16	dmel	Female	PBS	4	0
16	dmel	Female	PBS	5	0
16	dmel	Female	PBS	6	0
16	dmel	Male	PBS	1	0
16	dmel	Male	PBS	2	0
16	dmel	Male	PBS	3	0
16	dmel	Male	PBS	4	0
16	dmel	Male	PBS	5	0
16	dmel	Male	PBS	6	0
16	dsim	Female	PBS	1	0
16	dsim	Female	PBS	2	0
16	dsim	Female	PBS	3	0
16	dsim	Female	PBS	4	0
16	dsim	Female	PBS	5	0
16	dsim	Female	PBS	6	0
16	dsim	Male	PBS	1	0
16	dsim	Male	PBS	2	0
16	dsim	Male	PBS	3	0
16	dsim	Male	PBS	4	0
16	dsim	Male	PBS	5	0
16	dsim	Male	PBS	6	0
16	dmel	Female	PRET	1	8.71895e+07
16	dmel	Female	PRET	2	1.86835e+08
16	dmel	Female	PRET	3	1.41164e+08
16	dmel	Female	PRET	4	199290375
16	dmel	Female	PRET	5	2.90632e+08
16	dmel	Female	PRET	6	1.5362e+08
16	dmel	Male	PRET	1	2.07594e+08
16	dmel	Male	PRET	2	4.15188e+07
16	dmel	Male	PRET	3	4.15188e+07
16	dmel	Male	PRET	4	132860250
16	dmel	Male	PRET	5	4.02733e+08
16	dmel	Male	PRET	6	3.40454e+08
16	dsim	Female	PRET	1	2.98936e+08
16	dsim	Female	PRET	2	3.61214e+08
16	dsim	Female	PRET	3	8.30377e+07
16	dsim	Female	PRET	4	2.78176e+08
16	dsim	Female	PRET	5	2.11746e+08
16	dsim	Female	PRET	6	132860250
16	dsim	Male	PRET	1	7.88858e+07
16	dsim	Male	PRET	2	2.82328e+08
16	dsim	Male	PRET	3	2.07594e+08
16	dsim	Male	PRET	4	3.73669e+08
16	dsim	Male	PRET	5	4.23492e+08
16	dsim	Male	PRET	6	199290375
20	dmel	Female	PBS	1	0
20	dmel	Female	PBS	2	0
20	dmel	Female	PBS	3	0
20	dmel	Female	PBS	4	0
20	dmel	Female	PBS	5	0
20	dmel	Female	PBS	6	0
20	dmel	Male	PBS	1	0
20	dmel	Male	PBS	2	0
20	dmel	Male	PBS	3	0
20	dmel	Male	PBS	4	0
20	dmel	Male	PBS	5	0
20	dmel	Male	PBS	6	0
20	dsim	Female	PBS	1	0
20	dsim	Female	PBS	2	0
20	dsim	Female	PBS	3	0
20	dsim	Female	PBS	4	0
20	dsim	Female	PBS	5	0
20	dsim	Female	PBS	6	0
20	dsim	Male	PBS	1	0
20	dsim	Male	PBS	2	0
20	dsim	Male	PBS	3	0
20	dsim	Male	PBS	4	0
20	dsim	Male	PBS	5	0
20	dsim	Male	PBS	6	0
20	dmel	Male	PRET	1	3.73669e+07
20	dsim	Female	PRET	6	3.73669e+07
20	dmel	Male	PRET	6	4.56707e+07
20	dmel	Female	PRET	4	5.39745e+07
20	dmel	Female	PRET	1	1.45316e+08
20	dmel	Male	PRET	4	1.57772e+08
20	dmel	Female	PRET	5	1.86835e+08
20	dsim	Female	PRET	5	199290375
20	dmel	Male	PRET	2	2.07594e+08
20	dsim	Male	PRET	6	2.90632e+08
20	dsim	Male	PRET	3	332150625
20	dmel	Male	PRET	3	4.98226e+08
20	dsim	Female	PRET	3	4.98226e+08
20	dsim	Male	PRET	2	531441000
20	dsim	Male	PRET	1	5.39745e+08
20	dsim	Male	PRET	5	6.10327e+08
20	dmel	Female	PRET	2	7.47339e+08
20	dmel	Male	PRET	5	7.88858e+08
20	dmel	Female	PRET	3	8.30377e+08
20	dsim	Female	PRET	1	8.30377e+08
20	dsim	Female	PRET	4	863591625
20	dmel	Female	PRET	6	8.92655e+08
20	dsim	Female	PRET	2	1183286602
20	dsim	Male	PRET	4	1204046016
24	dmel	Female	PBS	1	0
24	dmel	Female	PBS	2	0
24	dmel	Female	PBS	3	0
24	dmel	Female	PBS	4	0
24	dmel	Female	PBS	5	0
24	dmel	Female	PBS	6	0
24	dmel	Male	PBS	1	0
24	dmel	Male	PBS	2	0
24	dmel	Male	PBS	3	0
24	dmel	Male	PBS	4	0
24	dmel	Male	PBS	5	0
24	dmel	Male	PBS	6	0
24	dsim	Female	PBS	1	0
24	dsim	Female	PBS	2	0
24	dsim	Female	PBS	3	0
24	dsim	Female	PBS	4	0
24	dsim	Female	PBS	5	0
24	dsim	Female	PBS	6	0
24	dsim	Male	PBS	1	0
24	dsim	Male	PBS	2	0
24	dsim	Male	PBS	3	0
24	dsim	Male	PBS	4	0
24	dsim	Male	PBS	5	0
24	dsim	Male	PBS	6	0
24	dsim	Male	PRET	1	4.15188e+06
24	dsim	Male	PRET	2	4.15188e+06
24	dsim	Male	PRET	3	4.15188e+06
24	dsim	Male	PRET	4	4.15188e+06
24	dsim	Male	PRET	5	4.15188e+06
24	dsim	Male	PRET	6	4.15188e+06
24	dmel	Female	PRET	6	5.81264e+07
24	dmel	Male	PRET	2	6.22782e+07
24	dmel	Female	PRET	1	8.71895e+07
24	dsim	Female	PRET	1	1.24556e+08
24	dsim	Female	PRET	4	1.41164e+08
24	dmel	Male	PRET	3	1.49468e+08
24	dmel	Male	PRET	4	1.74379e+08
24	dmel	Female	PRET	5	2.24202e+08
24	dmel	Female	PRET	4	2.57417e+08
24	dmel	Female	PRET	2	332150625
24	dsim	Female	PRET	2	4.15188e+08
24	dsim	Female	PRET	5	4.35948e+08
24	dsim	Female	PRET	3	5.7296e+08
24	dmel	Male	PRET	6	6.22782e+08
24	dsim	Female	PRET	6	6.22782e+08
24	dmel	Male	PRET	1	6.85061e+08
24	dmel	Male	PRET	5	6.97516e+08
24	dmel	Female	PRET	3	7.0582e+08
